# A cattle graph genome incorporating global breed diversity

**DOI:** 10.1101/2021.06.23.449389

**Authors:** A. Talenti, J. Powell, J.D. Hemmink, E.A.J. Cook, D. Wragg, S. Jayaraman, E. Paxton, C. Ezeasor, E.T. Obishakin, E.R. Agusi, A. Tijjani, K. Marshall, A. Fisch, B. Ferreira, A. Qasim, U.N. Chaudhry, P. Wiener, Toye P., L.J. Morrison, T. Connelley, J. Prendergast

## Abstract

Despite only 8% of cattle being found in Europe, European breeds dominate current genetic resources. This adversely impacts cattle research in other important global cattle breeds. To mitigate this issue, we have generated the first assemblies of African breeds, which have been integrated with genomic data for 294 diverse cattle into the first graph genome that incorporates global cattle diversity. We illustrate how this more representative reference assembly contains an extra 116.1Mb (4.2%) of sequence absent from the current Hereford sequence and consequently inaccessible to current studies. We further demonstrate how using this graph genome increases read mapping rates, reduces allelic biases and improves the agreement of structural variant calling with independent optical mapping data. Consequently, we present an improved, more representative, reference assembly that will improve global cattle research.
