## Supplementary material for "A cattle graph genome incorporating global breed diversity": Table 1

### Sheet: Table 1
		Angus	Ankole	Brahman	N'Dama	Total
Non-reference nodes (total)	#nodes	6188973	14994500	14627206	10338166	29315173
	bp	46066551	118203105	60100791	87792217	257235506
Non-reference nodes (autosomes)	#nodes	5823611	11262561	13362852	8832454	23599013
	bp	17903582	41317786	39647314	25806882	76660696
Filtered non-reference nodes (total)	#nodes	285307	780815	705024	494781	1008401
	bp	4612021	12486639	12023827	6760434	15491621
Filtered non-reference nodes (autosomes)	#nodes	198393	429652	443737	313670	571123
	bp	3290022	7093645	7435063	4595327	9046464
Final set of contigs	Number of contigs	2250	5058	6387	2970	16665
	Length (total)	3274775	4508339	10507420	2246905	20537439
	Length (min)	61	61	61	61	61
	Length (max)	92590	34789	103683	29488	103683
	Length (mean)	1455	891	1645	757	1232.37
	Length (std)	5177	1990	4957	1885	3875.06
