## Supplementary Table 1 for "A cattle graph genome incorporating global breed diversity"

### Sheet: Supplementary Table 1
Run	Genome size	#Scaffolds	#Contigs	N50	L50	#Ns	#Gaps	LongestGap (bp)	BUSCO C	BUSCO D	BUSCO F	BUSCO M	BUSCO C (%)	BUSCO D (%)	BUSCO F (%)	BUSCO M (%)	# Misassemblies	K-mer completeness	Detected CDS	Fragmented CDS	Total CDS	% CDS	Tot Changes	#Small InDels (<=5bp)	#Large InDels (>5bp)	#SNP	#GapsFilled
FALCON	2644771833	NA	4115	3277386	226	NA	NA	NA	3745	47	158	154	0.912524	0.0114522	0.038499	0.0375244	4306	0.7496	774250	372	789432	0.98124	NA	NA	NA	NA	NA
RAGOUT2	2769708838	1210	6094	2868616	260	89694751	4885	5013806	3764	55	142	143	0.917154	0.0134016	0.0346004	0.0348441	6643	0.7404	774199	377	789432	0.981181	NA	NA	NA	NA	NA
LRGC	2769837306	1210	3689	10414461	74	59007146	2480	5004961	3763	55	142	144	0.91691	0.0134016	0.0346004	0.0350877	6673	0.7403	774132	359	789432	0.981074	NA	NA	NA	NA	2405
Pilon 1	2768862349	1210	3668	10417708	73	58954130	2459	5004228	3797	58	126	123	0.925195	0.0141326	0.0307018	0.0299708	6807	0.7592	777152	543	789432	0.985132	1967205	1305821	75113	586062	209
Pilon 2	2767882688	1210	3659	10417627	73	58828347	2450	5003495	3801	58	123	122	0.92617	0.0141326	0.0299708	0.0297271	6824	0.762	778628	321	789432	0.986721	268386	107525	37079	123774	8
Pilon 3	2767469961	1210	3646	10612149	72	58683359	2437	5002762	3799	59	124	122	0.925682	0.0143762	0.0302144	0.0297271	6859	0.763	778948	295	789432	0.987093	97875	32851	23049	41973	2
Pilon 4	2767084872	1210	3638	10726157	72	58539059	2429	5001784	3800	60	123	121	0.925926	0.0146199	0.0299708	0.0294834	6879	0.7634	779106	274	789432	0.987267	54323	12559	19041	22719	4
Pilon 5	2766829411	1210	3634	10726776	72	58413902	2425	5000806	3801	59	124	120	0.92617	0.0143762	0.0302144	0.0292398	6925	0.7636	779120	270	789432	0.987279	38538	6470	17214	14852	2
