## Supplementary Table 2 for "A cattle graph genome incorporating global breed diversity"

### Sheet: Supplementary Table 2
Assembly	Genome size	#Scaffolds	#Contigs	N50	L50	#Ns	#Gaps	LongestGap (bp)	BUSCO C (%)	BUSCO D (%)	BUSCO F (%)	BUSCO M (%)	BUSCO C (%)	BUSCO D (%)	BUSCO F (%)	BUSCO M (%)	Tot Changes	#Small InDels (<=5bp)	#Large InDels (>5bp)	#SNP	#GapsFilled
WTDBG2	2703598714	NA	10809	2325045	329	NA	NA	NA	3677	39	209	179	0.895955	0.00950292	0.0509259	0.043616	NA	NA	NA	NA	NA
CANU	2807643510	NA	10545	1800361	441	NA	NA	NA	3672	49	210	173	0.894737	0.0119396	0.0511696	0.042154	NA	NA	NA	NA	NA
QUICKMERGE	2808308196	NA	9270	8161114	94	NA	NA	NA	3609	93	207	195	0.879386	0.0226608	0.0504386	0.0475146	NA	NA	NA	NA	NA
QKM_BNSCF	2808308196	7581	9388	7823042	97	118407067	1807	5536000					0	0	0	0	NA	NA	NA	NA	NA
QKM_BNSCF_LRGC	2840343679	7581	8505	17812669	49	86562567	924	5508511	3636	86	193	189	0	0	0	0	NA	NA	NA	NA	NA
QKM_BNSCF_LRGC_P1	2839266091	7581	8498	17830499	49	86550551	917	5508511					0	0	0	0	4099358	3385056	135069	579233	7
QKM_BNSCF_LRGC_P2	2837049036	7581	8490	17830456	49	86529031	909	5508511					0	0	0	0	428490	207288	66250	154952	8
QKM_BNSCF_LRGC_P3	2835867798	7581	8486	17830815	49	86509570	905	5508511					0	0	0	0	155155	72104	31409	51642	4
QKM_BNSCF_LRGC_P4	2835074901	7581	8485	18610934	49	86493054	904	5508354					0	0	0	0	75285	23964	26429	24892	1
QKM_BNSCF_LRGC_P5	2834561117	7581	8484	18610951	49	86479046	903	5508059	3733	86	125	160	0.9096	0.0209552	0.0304581	0.0389864	50588	12951	23749	13888	1
