## Supplementary Table 4 for "A cattle graph genome incorporating global breed diversity"

### Sheet: Supplementary Table 4
GeneID	Augustus	Augustus_flank	Blastx	Consolidated	Gene type
XP_017908336.1	1	1	1	1	PREDICTED: uncharacterized protein LOC108636657, partial [Capra hircus]
XP_027391694.1	1	1	0	0	uncharacterized protein LOC113888956 [Bos indicus x Bos taurus]
XP_010846205.1	1	1	0	0	PREDICTED: protein PRRC2B-like, partial [Bison bison bison]
XP_014337367.1	1	1	0	0	PREDICTED: T-cell receptor beta chain V region C5 [Bos mutus]
XP_027417736.1	1	1	1	1	olfactory receptor 2AG2-like [Bos indicus x Bos taurus]
XP_027417861.1	1	1	1	1	olfactory receptor 2AG1-like [Bos indicus x Bos taurus]
XP_027418963.1	1	1	1	1	interferon-induced very large GTPase 1-like [Bos indicus x Bos taurus]
XP_025116350.1	1	1	1	1	uncharacterized protein LOC112577983, partial [Bubalus bubalis]
XP_017908341.1	1	1	1	1	PREDICTED: uncharacterized protein LOC108636662, partial [Capra hircus]
XP_027390605.1	1	1	1	1	melanoma-associated antigen B1-like [Bos indicus x Bos taurus]
XP_010829868.1	1	1	0	0	PREDICTED: multidrug resistance-associated protein 4-like, partial [Bison bison bison]
XP_024831605.1	1	1	1	1	olfactory receptor 2AG1-like [Bos taurus]
XP_005910717.1	1	1	0	0	PREDICTED: sodium- and chloride-dependent transporter XTRP3, partial [Bos mutus]
XP_027391172.1	1	1	1	1	E3 ubiquitin-protein ligase RLIM-like [Bos indicus x Bos taurus]
XP_027404422.1	1	1	1	1	olfactory receptor 7A17-like [Bos indicus x Bos taurus]
XP_017908337.1	1	1	1	1	PREDICTED: uncharacterized protein LOC108636659, partial [Capra hircus]
XP_017908345.1	1	1	1	1	PREDICTED: uncharacterized protein LOC108636665, partial [Capra hircus]
XP_025122770.1	1	1	1	1	uncharacterized protein LOC112579731, partial [Bubalus bubalis]
XP_027391819.1	1	1	0	0	sialic acid-binding Ig-like lectin 14 isoform X1 [Bos indicus x Bos taurus]
XP_027391545.1	1	1	0	0	olfactory receptor 2L8-like [Bos indicus x Bos taurus]
XP_027391186.1	1	1	1	1	nuclease-sensitive element-binding protein 1-like [Bos indicus x Bos taurus]
XP_027385832.1	1	1	0	0	putative protein FAM90A15P [Bos indicus x Bos taurus]
XP_027390893.1	1	1	0	0	small integral membrane protein 10-like protein 2A [Bos indicus x Bos taurus]
XP_027386526.1	1	1	0	0	olfactory receptor 6C74-like [Bos indicus x Bos taurus]
XP_027369963.1	1	1	0	0	leukocyte immunoglobulin-like receptor subfamily A member 6 [Bos indicus x Bos taurus]
XP_005227789.1	1	1	0	0	EKC/KEOPS complex subunit LAGE3-like [Bos taurus]
XP_027391762.1	1	1	1	1	ubiquitin carboxyl-terminal hydrolase 17-like protein 6 [Bos indicus x Bos taurus]
XP_010830970.1	1	1	1	1	PREDICTED: olfactory receptor 51A7-like [Bison bison bison]
XP_015317060.2	1	1	1	1	late histone H2B.L4 [Bos taurus]
NP_001094590.1	1	1	1	1	spindlin-2B [Bos taurus]
XP_027417778.1	1	1	1	1	olfactory receptor 52R1-like [Bos indicus x Bos taurus]
XP_024844673.1	1	1	1	1	ubiquitin carboxyl-terminal hydrolase 17-like, partial [Bos taurus]
XP_010803014.2	1	1	1	0	T cell receptor beta variable 5-1 [Bos taurus]
XP_027409240.1	1	1	1	1	endogenous retrovirus group K member 7 Gag polyprotein-like [Bos indicus x Bos taurus]
XP_027417731.1	1	1	1	1	olfactory receptor 2AG1-like [Bos indicus x Bos taurus]
XP_019811535.1	1	1	1	1	PREDICTED: heterogeneous nuclear ribonucleoprotein H2 [Bos indicus]
XP_024844817.1	1	1	0	0	uncharacterized protein LOC112445534 [Bos taurus]
XP_002689584.1	1	1	1	1	interferon alpha-2 [Bos taurus]
XP_010853470.1	1	1	1	1	PREDICTED: ester hydrolase C11orf54 homolog isoform X1 [Bison bison bison]
XP_010804948.1	1	1	1	1	olfactory receptor 10H3 [Bos taurus]
NP_001071403.2	1	1	1	1	zinc finger protein 280B [Bos taurus]
XP_002693929.1	1	1	1	1	T-cell receptor beta chain V region LB2 [Bos taurus]
XP_014339073.1	1	1	1	1	PREDICTED: Ig lambda chain V-II region MGC [Bos mutus]
XP_002699901.1	1	1	1	1	histone H2B 1/2 [Bos taurus]
XP_024844922.1	1	1	1	1	melanoma-associated antigen B2 [Bos taurus]
XP_027390008.1	1	1	1	1	armadillo repeat-containing X-linked protein 2 [Bos indicus x Bos taurus]
XP_002693425.2	1	1	1	1	olfactory receptor 51A4 [Bos taurus]
P83916.1	1	1	1	1	RecName: Full=Chromobox protein homolog 1_ AltName: Full=HP1Hsbeta_ AltName: Full=Heterochromatin protein 1 homolog beta_ Short=HP1 beta_ AltName: Full=Heterochromatin protein p25_ AltName: Full=M31_ AltName: Full=Modifier 1 protein_ AltName: Full=p25beta [Homo sapiens]_x0001_P83917.1 RecName: Full=Chromobox protein homolog 1_ AltName: Full=Heterochromatin protein 1 homolog beta_ Short=HP1 beta_ …
XP_005908239.1	1	1	1	1	PREDICTED: T-complex protein 1 subunit theta [Bos mutus]
XP_027399674.1	1	1	1	1	hydroxyacyl-coenzyme A dehydrogenase, mitochondrial [Bos indicus x Bos taurus]
XP_027379780.1	1	1	1	1	nucleosome assembly protein 1-like 1 [Bos indicus x Bos taurus]
P59708.1	1	1	1	1	RecName: Full=Splicing factor 3B subunit 6_ AltName: Full=Pre-mRNA branch site protein p14_ AltName: Full=SF3b 14 kDa subunit [Mus musculus]_x0001_Q9Y3B4.1 RecName: Full=Splicing factor 3B subunit 6_ AltName: Full=Pre-mRNA branch site protein p14_ AltName: Full=SF3b 14 kDa subunit_ Short=SF3B14a_ AltName: Full=Spliceosome-associated protein, 14-kDa_ AltName: Full=Splicing factor 3b, subunit 6, 14…
XP_027389348.1	1	1	0	0	dynein light chain 1, cytoplasmic-like [Bos indicus x Bos taurus]
Q9UKJ5.1	1	1	1	1	RecName: Full=Cysteine-rich hydrophobic domain-containing protein 2_ AltName: Full=BrX-like translocated in leukemia [Homo sapiens]
F1MDB2.2	1	1	0	0	RecName: Full=Small integral membrane protein 20_ AltName: Full=Mitochondrial translation regulation assembly intermediate of cytochrome c oxidase protein of 7 kDa_ Short=MITRAC7_ Contains: RecName: Full=Phoenixin-14_ Short=PNX-14_ Contains: RecName: Full=Phoenixin-20_ Short=PNX-20 [Bos taurus]_x0001_Q8N5G0.3 RecName: Full=Small integral membrane protein 20_ AltName: Full=Mitochondrial translatio…
XP_027391599.1	1	1	1	1	splicing factor U2AF 35 kDa subunit-like [Bos indicus x Bos taurus]
XP_019811498.1	1	1	0	0	PREDICTED: mitochondrial import inner membrane translocase subunit Tim17-B isoform X2 [Bos indicus]
P60866.1	1	1	1	1	RecName: Full=40S ribosomal protein S20_ AltName: Full=Small ribosomal subunit protein uS10 [Homo sapiens]_x0001_P60867.1 RecName: Full=40S ribosomal protein S20 [Mus musculus]_x0001_P60868.1 RecName: Full=40S ribosomal protein S20 [Rattus norvegicus]_x0001_Q3ZBH8.1 RecName: Full=40S ribosomal protein S20 [Bos taurus]_x0001_Q4R5D0.1 RecName: Full=40S ribosomal protein S20 [Macaca fascicularis]
XP_027412892.1	1	1	0	0	histone H4-like [Bos indicus x Bos taurus]
P62266.3	1	1	1	1	RecName: Full=40S ribosomal protein S23_ AltName: Full=Small ribosomal subunit protein uS12 [Homo sapiens]_x0001_P62267.3 RecName: Full=40S ribosomal protein S23 [Mus musculus]_x0001_P62268.3 RecName: Full=40S ribosomal protein S23 [Rattus norvegicus]_x0001_P62298.1 RecName: Full=40S ribosomal protein S23 [Chinchilla lanigera]_x0001_Q3T199.1 RecName: Full=40S ribosomal protein S23 [Bos taurus]
P00428.2	1	1	1	1	RecName: Full=Cytochrome c oxidase subunit 5B, mitochondrial_ AltName: Full=Cytochrome c oxidase polypeptide VIa_ AltName: Full=Cytochrome c oxidase polypeptide Vb_ Flags: Precursor [Bos taurus]
Q56JY1.1	1	1	1	1	RecName: Full=60S ribosomal protein L35a [Bos taurus]
P62794.2	1	1	0	0	RecName: Full=Histone H4 [Urechis caupo]_x0001_P62795.2 RecName: Full=Histone H4 [Platynereis dumerilii]_x0001_P62796.2 RecName: Full=Histone H4 [Oreochromis niloticus]_x0001_P62797.2 RecName: Full=Histone H4 [Oncorhynchus mykiss]_x0001_P62798.2 RecName: Full=Histone H4 [Xenopus borealis]_x0001_P62799.2 RecName: Full=Histone H4 [Xenopus laevis]_x0001_P62800.2 RecName: Full=Histone H4 [Cairina mos…
1P3I_B	1	1	0	0	Crystallographic Studies of Nucleosome Core Particles containing Histone 'Sin' Mutants [Xenopus laevis]_x0001_1P3I_F Crystallographic Studies of Nucleosome Core Particles containing Histone 'Sin' Mutants [Xenopus laevis]
P63173.2	1	1	0	0	RecName: Full=60S ribosomal protein L38_ AltName: Full=Large ribosomal subunit protein eL38 [Homo sapiens]_x0001_P63174.2 RecName: Full=60S ribosomal protein L38 [Rattus norvegicus]_x0001_Q32PB9.4 RecName: Full=60S ribosomal protein L38 [Bos taurus]
XP_019817567.1	1	1	0	0	PREDICTED: rho GTPase-activating protein 20-like [Bos indicus]
XP_010830758.1	1	1	0	0	PREDICTED: RNA-binding motif protein, X chromosome-like [Bison bison bison]
XP_024846974.1	1	1	0	0	T cell receptor beta variable 5-5 [Bos taurus]
XP_027417862.1	1	1	1	1	olfactory receptor 6-like [Bos indicus x Bos taurus]
XP_027391572.1	1	1	0	0	uncharacterized protein LOC113888758 [Bos indicus x Bos taurus]
XP_017908344.1	1	1	1	0	PREDICTED: uncharacterized protein LOC108636664, partial [Capra hircus]
XP_010844194.1	1	1	0	0	PREDICTED: putative PRAME family member 24 [Bison bison bison]
XP_027387804.1	1	1	1	1	upstream-binding factor 1-like protein 1 [Bos indicus x Bos taurus]
XP_027370291.1	1	1	0	0	cationic amino acid transporter 3-like [Bos indicus x Bos taurus]
XP_027391287.1	1	1	0	0	cancer/testis antigen 47A-like [Bos indicus x Bos taurus]
XP_027417816.1	1	1	1	1	olfactory receptor 51A4-like [Bos indicus x Bos taurus]
XP_024847078.1	1	1	0	0	ubiquitin carboxyl-terminal hydrolase 17-like protein 6 [Bos taurus]
XP_027383223.1	1	1	1	1	ubiquitin carboxyl-terminal hydrolase 17-like protein 6 [Bos indicus x Bos taurus]
XP_014334538.1	1	1	1	1	PREDICTED: cullin-7-like [Bos mutus]
XP_027391816.1	1	1	0	0	protein FAM209A-like [Bos indicus x Bos taurus]
XP_027417859.1	1	1	1	1	olfactory receptor 2D3-like [Bos indicus x Bos taurus]
XP_027417729.1	1	1	0	0	olfactory receptor 2AG1-like [Bos indicus x Bos taurus]
XP_017914972.1	1	1	1	1	PREDICTED: interferon-induced very large GTPase 1 isoform X2 [Capra hircus]
XP_027385546.1	1	1	0	0	putative protein FAM90A23P [Bos indicus x Bos taurus]
XP_027391583.1	1	1	0	0	short palate, lung and nasal epithelium carcinoma-associated protein 2A [Bos indicus x Bos taurus]
XP_027391220.1	1	1	0	0	protein FAM209A-like [Bos indicus x Bos taurus]
XP_019834782.1	1	1	0	0	PREDICTED: protein FAM32A-like [Bos indicus]
XP_017899688.1	1	1	0	0	PREDICTED: cullin-4B isoform X2 [Capra hircus]
XP_024833533.1	1	1	1	1	disintegrin and metalloproteinase domain-containing protein 1a-like isoform X1 [Bos taurus]
XP_027404636.1	1	1	1	1	olfactory receptor 13G1 [Bos indicus x Bos taurus]
XP_005890184.1	1	1	0	0	PREDICTED: hairy/enhancer-of-split related with YRPW motif protein 2 [Bos mutus]
A4FUI2.1	1	1	1	1	RecName: Full=Small nuclear ribonucleoprotein E_ Short=snRNP-E_ AltName: Full=Sm protein E_ Short=Sm-E_ Short=SmE [Bos taurus]_x0001_P62303.1 RecName: Full=Small nuclear ribonucleoprotein E_ Short=snRNP-E_ AltName: Full=Sm protein E_ Short=Sm-E_ Short=SmE [Gallus gallus]_x0001_P62304.1 RecName: Full=Small nuclear ribonucleoprotein E_ Short=snRNP-E_ AltName: Full=Sm protein E_ Short=Sm-E_ Short=Sm…
XP_017908342.1	1	1	1	0	PREDICTED: LOW QUALITY PROTEIN: uncharacterized protein LOC108636663, partial [Capra hircus]
XP_027419870.1	1	1	1	1	olfactory receptor 140-like [Bos indicus x Bos taurus]
XP_019811121.1	1	1	1	1	PREDICTED: LOW QUALITY PROTEIN: melanoma-associated antigen B4-like [Bos indicus]
XP_010830954.1	1	1	0	0	PREDICTED: forkhead box protein M1-like, partial [Bison bison bison]
XP_019829722.1	1	1	1	1	PREDICTED: germ cell-less protein-like 1 [Bos indicus]
XP_027391160.1	1	1	1	1	melanoma-associated antigen B5-like [Bos indicus x Bos taurus]
XP_027391622.1	1	1	1	1	protein C19orf12 homolog isoform X3 [Bos indicus x Bos taurus]
XP_015327909.1	1	1	0	0	interferon omega-1-like [Bos taurus]
XP_027406584.1	1	1	1	1	interferon alpha-2-like [Bos indicus x Bos taurus]
XP_027391802.1	1	1	0	0	interferon beta-1 [Bos indicus x Bos taurus]
XP_024844712.1	1	1	1	1	germ cell-less protein-like 2 [Bos taurus]
P33046.1	1	1	0	0	RecName: Full=Cathelicidin-4_ AltName: Full=Indolicidin_ Flags: Precursor [Bos taurus]
XP_027404353.1	1	1	1	1	olfactory receptor 2M5-like [Bos indicus x Bos taurus]
XP_027380172.1	1	1	0	0	phospholipase A2, membrane associated [Bos indicus x Bos taurus]
XP_027417641.1	1	1	0	0	olfactory receptor 51I2-like [Bos indicus x Bos taurus]
Q27975.2	1	1	0	0	RecName: Full=Heat shock 70 kDa protein 1A_ AltName: Full=Heat shock 70 kDa protein 1_ Short=HSP70.1 [Bos taurus]
XP_027404673.1	1	1	1	1	olfactory receptor 7A17-like [Bos indicus x Bos taurus]
XP_025149912.1	1	1	1	1	LOW QUALITY PROTEIN: olfactory receptor 56-like [Bubalus bubalis]
XP_027417627.1	1	1	1	1	ecto-ADP-ribosyltransferase 5-like [Bos indicus x Bos taurus]
XP_027390376.1	1	1	0	0	40S ribosomal protein S4, X isoform-like [Bos indicus x Bos taurus]
XP_027374706.1	1	1	0	0	CMRF35-like molecule 6 isoform X1 [Bos indicus x Bos taurus]
XP_010807368.2	1	0	1	0	T cell receptor alpha variable 14/delta variable 4 [Bos taurus]
XP_010847740.1	1	1	1	1	PREDICTED: putative RNA polymerase II subunit A C-terminal domain phosphatase SSU72-like protein 1 [Bison bison bison]
XP_027391812.1	1	0	0	0	kynurenine--oxoglutarate transaminase 1 isoform X4 [Bos indicus x Bos taurus]
XP_027391758.1	1	1	1	1	ubiquitin carboxyl-terminal hydrolase 17-like protein 6 [Bos indicus x Bos taurus]
XP_027417945.1	1	1	1	1	olfactory receptor 1052 [Bos indicus x Bos taurus]
XP_019812045.1	1	0	1	0	PREDICTED: zinc finger CCHC domain-containing protein 13 [Bos indicus]
XP_019837514.1	1	1	1	1	PREDICTED: cytokine receptor-like factor 3 [Bos indicus]
P61157.3	1	1	1	1	RecName: Full=Actin-related protein 3_ AltName: Full=Actin-2_ AltName: Full=Actin-like protein 3 [Bos taurus]_x0001_P61158.3 RecName: Full=Actin-related protein 3_ AltName: Full=Actin-like protein 3 [Homo sapiens]_x0001_Q5R8R1.3 RecName: Full=Actin-related protein 3_ AltName: Full=Actin-like protein 3 [Pongo abelii]
XP_005911679.2	1	1	0	0	PREDICTED: putative zinc finger protein 75C, partial [Bos mutus]
XP_010833398.1	1	1	1	1	PREDICTED: partitioning defective 6 homolog beta [Bison bison bison]
A5A6J7.1	1	1	1	1	RecName: Full=Ras-related protein Rap-1b_ Flags: Precursor [Pan troglodytes]_x0001_P61223.1 RecName: Full=Ras-related protein Rap-1b_ AltName: Full=GTP-binding protein smg p21B_ Flags: Precursor [Bos taurus]_x0001_P61224.1 RecName: Full=Ras-related protein Rap-1b_ AltName: Full=GTP-binding protein smg p21B_ Flags: Precursor [Homo sapiens]_x0001_Q4R9D4.1 RecName: Full=Ras-related protein Rap-1b_ F…
XP_019826266.1	1	1	0	0	PREDICTED: protein disulfide-isomerase A6 [Bos indicus]
NP_001193696.1	1	1	0	0	olfactory receptor-like [Bos taurus]
XP_005895550.1	1	1	1	1	PREDICTED: olfactory receptor 6M1 [Bos mutus]
P61273.1	1	1	0	0	RecName: Full=Dynein light chain 1, cytoplasmic_ AltName: Full=Dynein light chain LC8-type 1 [Macaca fascicularis]_x0001_P61285.1 RecName: Full=Dynein light chain 1, cytoplasmic_ AltName: Full=Dynein light chain LC8-type 1 [Bos taurus]_x0001_P63167.1 RecName: Full=Dynein light chain 1, cytoplasmic_ AltName: Full=8 kDa dynein light chain_ Short=DLC8_ AltName: Full=Dynein light chain LC8-type 1_ Al…
Q58DQ3.3	1	1	1	1	RecName: Full=60S ribosomal protein L6 [Bos taurus]
P62906.2	1	1	1	1	RecName: Full=60S ribosomal protein L10a_ AltName: Full=CSA-19_ AltName: Full=Large ribosomal subunit protein uL1_ AltName: Full=Neural precursor cell expressed developmentally down-regulated protein 6_ Short=NEDD-6 [Homo sapiens]_x0001_P62907.2 RecName: Full=60S ribosomal protein L10a [Rattus norvegicus]_x0001_Q5E9E6.3 RecName: Full=60S ribosomal protein L10a [Bos taurus]
XP_010841821.1	1	1	0	0	PREDICTED: histone H2A type 3-like [Bison bison bison]
XP_014337305.1	1	1	1	1	PREDICTED: coiled-coil domain-containing protein 167 isoform X3 [Bos mutus]
XP_014338995.1	0	1	1	0	PREDICTED: LOW QUALITY PROTEIN: olfactory receptor 51A4-like [Bos mutus]
XP_005910581.1	0	1	0	0	PREDICTED: uncharacterized protein LOC102274072 [Bos mutus]
XP_019815047.1	0	1	0	0	PREDICTED: dynein light chain 1, cytoplasmic-like [Bos indicus]
XP_005227578.1	0	1	1	0	ubiquitin carboxyl-terminal hydrolase 26 [Bos taurus]
Q2HJ33.1	0	1	1	0	RecName: Full=Obg-like ATPase 1 [Bos taurus]
XP_019812071.1	0	1	1	0	PREDICTED: POU domain, class 3, transcription factor 4 isoform X1 [Bos indicus]
XP_005902612.1	0	1	1	0	PREDICTED: ATP synthase F(0) complex subunit C3, mitochondrial [Bos mutus]
7BX7_A	0	1	0	0	Cryo-EM structure of amyloid fibril formed by hnRNPA1 low complexity domain [Homo sapiens]_x0001_7BX7_B Cryo-EM structure of amyloid fibril formed by hnRNPA1 low complexity domain [Homo sapiens]_x0001_7BX7_C Cryo-EM structure of amyloid fibril formed by hnRNPA1 low complexity domain [Homo sapiens]_x0001_7BX7_D Cryo-EM structure of amyloid fibril formed by hnRNPA1 low complexity domain [Homo sapie…
P61085.3	0	1	0	0	RecName: Full=Ubiquitin-conjugating enzyme E2 K_ AltName: Full=E2 ubiquitin-conjugating enzyme K_ AltName: Full=Huntingtin-interacting protein 2_ Short=HIP-2_ AltName: Full=Ubiquitin carrier protein_ AltName: Full=Ubiquitin-conjugating enzyme E2-25 kDa_ Short=Ubiquitin-conjugating enzyme E2(25K)_ Short=Ubiquitin-conjugating enzyme E2-25K_ AltName: Full=Ubiquitin-protein ligase [Bos taurus]_x0001_…
XP_027404459.1	0	1	1	0	olfactory receptor 10H4-like [Bos indicus x Bos taurus]
XP_027396150.1	0	1	0	0	histone H4-like [Bos indicus x Bos taurus]
XP_010816463.1	0	0	1	0	40S ribosomal protein S14-like [Bos taurus]
XP_027405104.1	0	0	1	0	LOW QUALITY PROTEIN: endogenous retrovirus group K member 7 Gag polyprotein-like [Bos indicus x Bos taurus]
XP_027413625.1	0	0	1	0	28S ribosomal protein S18c, mitochondrial-like isoform X1 [Bos indicus x Bos taurus]
XP_027399371.1	0	0	1	0	olfactory receptor 6C3-like [Bos indicus x Bos taurus]
XP_027417811.1	0	0	1	0	olfactory receptor 52A1-like [Bos indicus x Bos taurus]
Q32PD0.1	0	0	1	0	RecName: Full=rRNA-processing protein FCF1 homolog [Bos taurus]_x0001_Q5RFQ0.1 RecName: Full=rRNA-processing protein FCF1 homolog [Pongo abelii]_x0001_Q9Y324.1 RecName: Full=rRNA-processing protein FCF1 homolog [Homo sapiens]
XP_027417860.1	0	0	1	0	LOW QUALITY PROTEIN: olfactory receptor 6-like [Bos indicus x Bos taurus]
XP_027408672.1	0	0	1	0	olfactory receptor 4F3/4F16/4F29-like [Bos indicus x Bos taurus]
XP_002690760.3	0	0	1	0	olfactory receptor 4F3/4F16/4F29 [Bos taurus]
XP_027411378.1	0	0	1	0	endogenous retrovirus group K member 13-1 Env polyprotein-like [Bos indicus x Bos taurus]
XP_010856455.1	0	0	1	0	PREDICTED: immunoglobulin alpha Fc receptor [Bison bison bison]
XP_027390064.1	0	0	1	0	fibrous sheath-interacting protein 2-like [Bos indicus x Bos taurus]
XP_010844091.1	0	0	1	0	PREDICTED: leukocyte immunoglobulin-like receptor subfamily A member 5, partial [Bison bison bison]
XP_027820563.1	0	0	1	0	interferon alpha-2-like [Ovis aries]
XP_006044627.1	0	0	1	0	olfactory receptor 2D3-like [Bubalus bubalis]
XP_024851144.1	0	0	1	0	olfactory receptor 2L8-like, partial [Bos taurus]
XP_024844543.1	0	0	1	0	uncharacterized protein CXorf66 homolog [Bos taurus]
XP_027390270.1	0	0	1	0	small integral membrane protein 10-like protein 2A [Bos indicus x Bos taurus]
XP_014337238.1	0	0	1	0	PREDICTED: LOW QUALITY PROTEIN: olfactory receptor 6C74-like [Bos mutus]
XP_027381639.1	0	0	1	0	olfactory receptor 1020-like [Bos indicus x Bos taurus]
XP_005897759.1	0	0	1	0	PREDICTED: olfactory receptor 6F1 [Bos mutus]
XP_017908340.1	0	0	1	0	PREDICTED: uncharacterized protein LOC108636661, partial [Capra hircus]
XP_015318751.1	0	0	1	0	endogenous retrovirus group K member 113 Env polyprotein-like [Bos taurus]
XP_025124106.1	0	0	1	0	zinc finger and SCAN domain-containing protein 5B-like [Bubalus bubalis]
XP_005900635.1	0	0	1	0	PREDICTED: non-secretory ribonuclease [Bos mutus]
XP_027391742.1	0	0	1	0	ubiquitin carboxyl-terminal hydrolase 17-like protein 6 [Bos indicus x Bos taurus]
XP_027417754.1	0	0	1	0	olfactory receptor 491-like [Bos indicus x Bos taurus]
XP_024839633.1	0	0	1	0	S-antigen protein-like [Bos taurus]
XP_010861252.1	0	0	1	0	PREDICTED: endogenous retrovirus group K member 6 Pol protein-like [Bison bison bison]
NP_001073729.1	0	0	1	0	GTPase, IMAP family member 5-like [Bos taurus]
XP_019811012.1	0	0	1	0	PREDICTED: LOW QUALITY PROTEIN: endogenous retrovirus group K member 7 Gag polyprotein-like [Bos indicus]
XP_020747151.1	0	0	1	0	UV radiation resistance-associated gene protein-like [Odocoileus virginianus texanus]
XP_010802857.2	0	0	1	0	GTPase, IMAP family member 5-like isoform X2 [Bos taurus]
XP_025126570.1	0	0	1	0	disintegrin and metalloproteinase domain-containing protein 20-like [Bubalus bubalis]
XP_027399199.1	0	0	1	0	antigen WC1.1-like [Bos indicus x Bos taurus]
XP_005898192.1	0	0	1	0	PREDICTED: cytochrome b-c1 complex subunit 2, mitochondrial [Bos mutus]
XP_002688746.3	0	0	1	0	olfactory receptor 7A17 [Bos taurus]
XP_027404426.1	0	0	1	0	olfactory receptor 7A17-like [Bos indicus x Bos taurus]
Q0VCW6.1	0	0	1	0	RecName: Full=Proline-rich nuclear receptor coactivator 2 [Bos taurus]
XP_027390556.1	0	0	1	0	melanoma-associated antigen B5-like [Bos indicus x Bos taurus]
XP_024842106.1	0	0	1	0	uncharacterized protein LOC101902646 [Bos taurus]
XP_027406040.1	0	0	1	0	Golgi phosphoprotein 3-like [Bos indicus x Bos taurus]
XP_019811246.1	0	0	1	0	PREDICTED: protein BEX2 [Bos indicus]
XP_027379845.1	0	0	1	0	olfactory receptor 12D2-like [Bos indicus x Bos taurus]
XP_027391284.1	0	0	1	0	DDB1- and CUL4-associated factor 12-like protein 2 [Bos indicus x Bos taurus]
XP_010857004.1	0	0	1	0	PREDICTED: putative olfactory receptor 2W6 [Bison bison bison]
XP_027415395.1	0	0	1	0	dynein light chain 1, cytoplasmic-like [Bos indicus x Bos taurus]
XP_002699776.2	0	0	1	0	EKC/KEOPS complex subunit LAGE3 [Bos taurus]
XP_010855754.1	0	0	1	0	PREDICTED: uncharacterized protein LOC105001269 [Bison bison bison]
XP_010838242.1	0	0	1	0	PREDICTED: uncharacterized protein LOC104988585 [Bison bison bison]
XP_019811497.1	0	0	1	0	PREDICTED: mitochondrial import inner membrane translocase subunit Tim17-B isoform X1 [Bos indicus]
Q3ZBJ6.1	0	0	1	0	RecName: Full=Protein BEX3_ AltName: Full=Brain-expressed X-linked protein 3 homolog_ AltName: Full=Nerve growth factor receptor-associated protein 1_ AltName: Full=p75NTR-associated cell death executor [Bos taurus]
O78757.1	0	0	1	0	RecName: Full=NADH-ubiquinone oxidoreductase chain 6_ AltName: Full=NADH dehydrogenase subunit 6 [Ovis aries]
XP_020742306.1	0	0	1	0	histone H4-like [Odocoileus virginianus texanus]
P04038.2	0	0	1	0	RecName: Full=Cytochrome c oxidase subunit 6C_ AltName: Full=Cytochrome c oxidase polypeptide VIc_ AltName: Full=Cytochrome c oxidase subunit STA [Bos taurus]
P62308.1	0	0	1	0	RecName: Full=Small nuclear ribonucleoprotein G_ Short=snRNP-G_ AltName: Full=Sm protein G_ Short=Sm-G_ Short=SmG [Homo sapiens]_x0001_P62309.1 RecName: Full=Small nuclear ribonucleoprotein G_ Short=snRNP-G_ AltName: Full=Sm protein G_ Short=Sm-G_ Short=SmG [Mus musculus]_x0001_Q3ZBL0.1 RecName: Full=Small nuclear ribonucleoprotein G_ Short=snRNP-G_ AltName: Full=Sm protein G_ Short=Sm-G_ Short=S…
XP_014959023.1	0	0	1	0	thymosin beta-4 [Ovis aries]
XP_027377519.1	0	0	1	0	uncharacterized protein LOC113879894 [Bos indicus x Bos taurus]
XP_025141276.1	0	0	1	0	endogenous retrovirus group K member 13-1 Env polyprotein-like [Bubalus bubalis]
XP_027391481.1	0	0	1	0	uncharacterized protein LOC113888640 [Bos indicus x Bos taurus]
XP_027388820.1	0	0	1	0	melanoma-associated antigen 8-like [Bos indicus x Bos taurus]
XP_017908338.1	0	0	1	0	PREDICTED: uncharacterized protein LOC108636660, partial [Capra hircus]
XP_020772355.1	0	0	1	0	olfactory receptor 4D1-like [Odocoileus virginianus texanus]
XP_025124143.1	0	0	1	0	zinc finger and SCAN domain-containing protein 5B-like [Bubalus bubalis]
XP_014960519.2	0	0	1	0	cullin-4B isoform X1 [Ovis aries]
XP_024848108.1	0	0	1	0	olfactory receptor 6C3 [Bos taurus]
XP_019825650.1	0	0	1	0	PREDICTED: leukemia NUP98 fusion partner 1 [Bos indicus]
XP_027388827.1	0	0	1	0	LOW QUALITY PROTEIN: melanoma-associated antigen B3-like [Bos indicus x Bos taurus]
YP_001218793.1	0	0	1	0	cytochrome c oxidase subunit I (mitochondrion) [Bos grunniens]
XP_010855499.1	0	0	1	0	PREDICTED: endogenous retrovirus group K member 19 Env polyprotein-like [Bison bison bison]
XP_002686967.1	0	0	1	0	T cell receptor gamma variable 3 [Bos taurus]
XP_002693448.3	0	0	1	0	olfactory receptor 51I2 [Bos taurus]
XP_027381338.1	0	0	1	0	basic salivary proline-rich protein 2-like [Bos indicus x Bos taurus]
2E88_A	0	0	1	0	Crystal structure of the human Hsp70 ATPase domain in the apo form [Homo sapiens]
XP_010844279.1	0	0	1	0	PREDICTED: endogenous retrovirus group K member 8 Gag polyprotein-like [Bison bison bison]
XP_027404339.1	0	0	1	0	olfactory receptor 14A16-like [Bos indicus x Bos taurus]
XP_010832006.1	0	0	1	0	PREDICTED: leukocyte immunoglobulin-like receptor subfamily B member 4, partial [Bison bison bison]
XP_002687654.2	0	0	1	0	olfactory receptor 6C3 [Bos taurus]
XP_027419837.1	0	0	1	0	olfactory receptor 5G3-like [Bos indicus x Bos taurus]
XP_014339065.1	0	0	1	0	PREDICTED: LOW QUALITY PROTEIN: olfactory receptor 9K2-like [Bos mutus]
XP_010807372.1	0	0	1	0	T cell receptor alpha variable 26-1 [Bos taurus]
XP_027409765.1	0	0	1	0	uncharacterized protein LOC113900310 [Bos indicus x Bos taurus]
XP_027399277.1	0	0	1	0	testis-specific H1 histone-like [Bos indicus x Bos taurus]
XP_027391200.1	0	0	1	0	uncharacterized protein CXorf49 homolog [Bos indicus x Bos taurus]
XP_024845598.1	0	0	1	0	late cornified envelope protein 1D-like [Bos taurus]
Q5E954.2	0	0	1	0	RecName: Full=DnaJ homolog subfamily A member 1_ Flags: Precursor [Bos taurus]
XP_027375061.1	0	0	1	0	collagen alpha-1(I) chain-like [Bos indicus x Bos taurus]
XP_027417799.1	0	0	1	0	olfactory receptor 52Z1-like [Bos indicus x Bos taurus]
XP_024837809.1	0	0	1	0	S-antigen protein-like [Bos taurus]
XP_025137234.1	0	0	1	0	interferon omega-1-like [Bubalus bubalis]
XP_010853540.1	0	0	1	0	PREDICTED: putative HERV-K_Xq28 provirus ancestral Pol protein [Bison bison bison]
XP_027394959.1	0	0	1	0	endogenous retrovirus group K member 7 Gag polyprotein-like [Bos indicus x Bos taurus]
XP_019824023.1	0	0	1	0	PREDICTED: KATNB1-like protein 1 [Bos indicus]
XP_010851510.1	0	0	1	0	PREDICTED: piezo-type mechanosensitive ion channel component 2-like [Bison bison bison]
XP_005892611.1	0	0	1	0	PREDICTED: protein disulfide-isomerase A6 [Bos mutus]
XP_004016664.1	0	0	1	0	olfactory receptor 2AG1-like [Ovis aries]
XP_005897760.1	0	0	1	0	PREDICTED: putative olfactory receptor 14L1 [Bos mutus]
XP_027404338.1	0	0	1	0	putative olfactory receptor 14L1 [Bos indicus x Bos taurus]
XP_019823507.1	0	0	1	0	PREDICTED: olfactory receptor 4F3/4F16/4F29-like [Bos indicus]
XP_027387802.1	0	0	1	0	TNFAIP3-interacting protein 3-like [Bos indicus x Bos taurus]
XP_027419804.1	0	0	1	0	thyroid transcription factor 1-associated protein 26-like [Bos indicus x Bos taurus]
P82908.2	0	0	1	0	RecName: Full=28S ribosomal protein S36, mitochondrial_ Short=MRP-S36_ Short=S36mt_ AltName: Full=Alpha-ketoglutarate dehydrogenase component 4 [Bos taurus]
2RVQ_C	0	0	1	0	Solution structure of the isolated histone H2A-H2B heterodimer [Homo sapiens]
P62273.2	0	0	1	0	RecName: Full=40S ribosomal protein S29_ AltName: Full=Small ribosomal subunit protein uS14 [Homo sapiens]_x0001_P62274.2 RecName: Full=40S ribosomal protein S29 [Mus musculus]_x0001_P62275.2 RecName: Full=40S ribosomal protein S29 [Rattus norvegicus]_x0001_P62276.2 RecName: Full=40S ribosomal protein S29 [Bos taurus]_x0001_Q5R9J0.1 RecName: Full=40S ribosomal protein S29 [Pongo abelii]
Total	132	140	191	76
