## Supplementary Table 5 for "A cattle graph genome incorporating global breed diversity"

### Sheet: Supplementary Table 5
	Nodes				Edges				Length
Chromosome	VG1	VG1p	VG5	VG5P	VG1	VG1p	VG5	VG5P	VG1	VG1p	VG5	VG5P
1	4954191	6584429	9251514	10096305	4954190	7261296	10843437	11987980	158534110	159193840	163993460	164296320
2	4257222	5703869	7789362	8555899	4257221	6304205	9101550	10139634	136231102	136815897	140416456	140690580
3	3781412	5151300	6867567	7656465	3781411	5720530	8011124	9078791	121005158	121559594	125147658	125429553
4	3750019	5111687	6953975	7714659	3750018	5677859	8150173	9181067	120000601	120552785	123711581	123985996
5	3752792	4999817	7129985	7837366	3752791	5518011	8330515	9288043	120089316	120593886	129150326	129403184
6	3681449	4875026	6937331	7561643	3681448	5370944	8140751	8986587	117806340	118288741	121820029	122043625
7	3458836	4611447	6483931	7071049	3458835	5090341	7601548	8396963	110682743	111149259	115094870	115305592
8	3541243	4813024	6474859	7195986	3541242	5341227	7558963	8535175	113319770	113833971	117751945	118009353
9	3295453	4363489	6519015	7094968	3295452	4807291	7610124	8390406	105454467	105886239	117321810	117528044
10	3228399	4492980	6274280	6975100	3228398	5018764	7332030	8281374	103308737	103820804	111960534	112212201
11	3343203	4511925	6006286	6670888	3343202	4997621	6994503	7894020	106982474	107455061	110063050	110300342
12	2725506	3579705	6325281	6799943	2725505	3934631	7582330	8226150	87216183	87562591	101279991	101451234
13	2608511	3694577	4713442	5343381	2608510	4146392	5489335	6342511	83472345	83911288	86400371	86625722
14	2575094	3490845	4746257	5255609	2575093	3871460	5515104	6204440	82403003	82773593	87891652	88073781
15	2656494	3645440	5439455	5973670	2656493	4056762	6442808	7166965	85007780	85408361	91227610	91420305
16	2531687	3443457	4709468	5221595	2531686	3822266	5502216	6195675	81013979	81382579	84645483	84828625
17	2286477	3055545	4274504	4705739	2286476	3375203	5007621	5591619	73167244	73478087	76304198	76458463
18	2056895	2770605	3890050	4322813	2056894	3067595	4553450	5139526	65820629	66109525	69204425	69359413
19	1982805	2659019	3750778	4115143	1982804	2939942	4403051	4896405	63449741	63723150	66113060	66243432
20	2249207	3047288	3937801	4428948	2249206	3379179	4556671	5221477	71974595	72297013	74993590	75168771
21	2183218	2951323	4268389	4687235	2183217	3271024	5026387	5594312	69862954	70173574	74009075	74159834
22	1899158	2699988	3436590	3914393	1899157	3033041	3995583	4642422	60773035	61096239	63369249	63539916
23	1640582	2365162	3574698	3986677	1640581	2667044	4272809	4831633	52498615	52791725	57079504	57228272
24	1947415	2696224	3696008	4090885	1947414	3007528	4348584	4883751	62317253	62619389	64016876	64158252
25	1323452	1786548	2383272	2646103	1323451	1979151	2776810	3133038	42350435	42537360	43569786	43663965
26	1624760	2251109	2958553	3331871	1624759	2511443	3456680	3961983	51992305	52245403	53708772	53842318
27	1425379	1991336	2883714	3187086	1425378	2227426	3419790	3831449	45612108	45840707	48137849	48247190
28	1435630	2038693	2856754	3209997	1435629	2289739	3324155	3802741	45940150	46183254	52653916	52780354
29	1596832	2192891	3209231	3526945	1596831	2441034	3795304	4225973	51098607	51339594	54311770	54426115
Total	77793321	105578748	147742350	163178361	77793292	117128949	173143406	194052110	2489385779	2500623509	2625348896	2630880752
