## Supplementary Table 6 for "A cattle graph genome incorporating global breed diversity"

### Sheet: Supplementary Table 6
Sample	Total Reads	BWA (MQ > 0)	VG1	VG1p	VG5	VG5P	VG1 (perfect)	VG1p (perfect)	VG5 (perfect)	VG5P (pfct)	VG1 gapless	VG1p gapless	VG5 gapless	VG5P gapless	Improvement (VG5)	Improvement (VG5P)	Improvement (pfct)			Legend
Angus01	928187732	832281566	893075854	893544282	902404282	902463175	583121468	583314751	644936930	648365043	855586920	855979153	884837121	884861451	0.0842536	0.0843244	0.106008			Sample	Sample ID
Angus32065	906970680	792751386	854405524	854987552	865033461	865084926	604622673	604750420	671599049	675121352	818109901	818703405	846647900	846688166	0.0911787	0.0912437	0.110774			Total Reads	# of reads per sample
Angus34122	864403634	743160428	793656126	794331965	803749816	803836515	467845583	467955885	518261239	520964855	760335367	760987837	786465331	786534995	0.0815294	0.081646	0.107761			BWA (MQ > 0)	Primary mapped reads by BWA
NDama_ND21	926776864	799982219	875099137	875483834	885850899	885855447	471730086	471769793	551946654	556755360	809767269	810186244	853338723	853343432	0.107338	0.107344	0.170048			VG1	Primary mapped reads on VG1
NDama_ND23	946691478	817153671	893022681	893427982	904325136	904331056	479389687	479429621	561930255	566848274	826196845	826646267	870981846	870989182	0.106677	0.106684	0.172178			VG5	Primary mapped reads on VG5
NDama_ND39	950969094	821552000	894519745	894974064	906013335	906025343	471847235	471887670	556256321	562126367	826369056	826864824	872652555	872670620	0.102807	0.102822	0.178891			VG5P	Primary mapped reads on VG5p
Sahiwal_3	836114964	710699431	788823178	789365853	797945067	798035193	341985161	342042011	434026216	448619267	710355283	710859320	757568819	757692230	0.12276	0.122887	0.269138			VG1 (perfect)	Perfectly mapped reads on VG1
Sahiwal_6	804861362	670006656	738061196	738671701	747774299	747875274	317408365	317460489	403407675	416445444	664300098	664882221	710359918	710494544	0.11607	0.116221	0.270942			VG5 (perfect)	Perfectly mapped reads on VG5
Sahiwal_7	858538472	736825916	809839124	810399824	820078287	820156721	360995555	361052489	452171259	466380083	732310479	732837137	780332016	780449020	0.112988	0.113094	0.252567			VG5P (pfct)	Perfectly mapped reads on VG5p
																				VG1 gapless	Gapless mapped reads on VG1
																				VG5 gapless	Gapless mapped reads on VG5
																				VG5P gapless	Gapless mapped reads on VG5p
																				Improvement (VG5)	Improvement compared to BWA (VG5 graph)
																				Improvement (VG5P)	Improvement compared to BWA (VG5p graph)
																				Improvement (pfct)	Improvement perfectly mapped (VG5 vs VG1 graph)
