## Supplementary Table 7 for "A cattle graph genome incorporating global breed diversity"

### Sheet: Supplementary Table 7
PARAM	GLOBAL SV (VG5p)	ANGUS SV (VG5p)	NDAMA SV (VG5p)	SAHIWAL SV (VG5p)
Overlap with optical mapping SV	6598	10	42	111
Total SVs considered	12306	19	49	299
Random SV tests	10000	10000	10000	10000
Mean	1571.17	2.5814	6.2295	38.5017
StD	36.9257	1.32089	2.34401	5.79018
Z-score	136.134	5.61637	15.2604	12.5209
P-value	0	1.95013e-08	1.40402e-52	5.73717e-36
