## Supplementary Table 9 for "A cattle graph genome incorporating global breed diversity"

### Sheet: Supplementary Table 9
Breed	Sample	N SV	Filtered SVs genotyped (individual)	500bp SV by breed	500bp SV dataset	500bp SV dataset overlapping optical maps	500bp SV dataset overlapping optical maps (%ge)
Angus	Angus01	7533	2167	3175	11562	5371	0.464539
	Angus32065	7244	2008
	Angus34122	6878	1940
N'Dama	ND21	15061	2945	5206
	ND23	15474	3010
	ND39	17399	3418
Sahiwal	Sahiwal_3	30941	5395	8421
	Sahiwal_6	31162	5396
	Sahiwal_7	30466	5356
