## Supplementary Table 10 for "A cattle graph genome incorporating global breed diversity"

### Sheet: Summary
Sum of Mapped	Column Labels
Row Labels	ANGUS	ANKOLE	BRAHMAN	HEREFORD	NDAMA	PANGENOME	PANGENOME_NONHEREFORD	Grand Total
HF3457_Bcell_ATAC	117970966	127891545	127864728	128379439	127829310	128451288	128451288	886838564
HF3457_nucfree_ATAC	259103206	263423490	263881281	265011545	263199212	265191062	265191062	1845000858
ND230_Bcell_ATAC	139203024	150700149	150725632	151394205	150654861	151598071	151598071	1045874013
Nelore1_Bcell_ATAC	311314253	353261448	354135745	353885160	353036025	354908125	354908125	2435448881
Nelore2_Bcell_ATAC	441876960	492469336	493477671	491796964	490502736	494828935	494828935	3399781537
Nelore3_Bcell_ATAC	302586182	356681024	357453186	357598939	356398854	358365818	358365818	2447449821
Grand Total	1572054591	1744426992	1747538243	1748066252	1741620998	1753343299	1753343299	12060393674

### Sheet: Supplementary Table 10
			Mapped
Breed	Sample	TOTAL	ANGUS	ANKOLE	BRAHMAN	HEREFORD	NDAMA	ARS-UCD1.2+	Improvement
Holstein	HF3457 (B-cell)	443051164	567930948	465623093	457627237	451083749	484590179	469621291	1.0411
N'Dama	ND230 (B-cell)	625474292	773090861	654307023	642870385	632982181	678181434	658824369	1.04083
Nelore	Nelore2 (B-cell)	1773894312	2425549286	1934181179	1861955997	1848420148	2022532403	1922158212	1.03989
Holstein	HF3457 (nucleosome-free)	1169362448	1186338288	1178742664	1170695333	1156154503	1189296521	1180022346	NA
