## Supplementary Table 11 for "A cattle graph genome incorporating global breed diversity"

### Sheet: Supplementary Table 11
Reference	Breed	Sample	Raw	No blank	No blank significant	Low repetitive content	Low repetitive content significant	Cross-referenced	Ratio	Ratio significant	Genes (augustus)	Genes (blastx)	Genes (consolidated)
ANGUS	Holstein	HF3457_Bcell_ATAC	37811	33096	26	24468	22	0	0.845148	0.8125
ANGUS	N'Dama	ND230_Bcell_ATAC	37768	34397	39	22827	34	0	0.734085	0.795918
ANGUS	Nelore	Nelore2_Bcell_ATAC	55209	50266	722	33454	701	0	0.88626	0.899128
ANKOLE	Holstein	HF3457_Bcell_ATAC	47367	38177	74	24242	14	0	0.974898	2.3125
ANKOLE	N'Dama	ND230_Bcell_ATAC	46388	40166	124	22603	14	0	0.857204	2.53061
ANKOLE	Nelore	Nelore2_Bcell_ATAC	65189	55723	782	34384	680	0	0.982474	0.973848
ARS-UCD1.2+	Holstein	HF3457_Bcell_ATAC	45041	40621	19	29581	15	38396	1.03731	0.59375	85	16		0.945225
ARS-UCD1.2+	N'Dama	ND230_Bcell_ATAC	50728	47608	30	25637	24	44390	1.01603	0.612245	76	17		0.932406
ARS-UCD1.2+	Nelore	Nelore2_Bcell_ATAC	60841	57451	832	35226	801	55408	1.01294	1.03611	59	9		0.964439
BRAHMAN	Holstein	HF3457_Bcell_ATAC	36426	33216	20	26484	14	0	0.848212	0.625
BRAHMAN	N'Dama	ND230_Bcell_ATAC	40204	37672	28	25871	18	0	0.803978	0.571429
BRAHMAN	Nelore	Nelore2_Bcell_ATAC	51011	48965	742	34228	709	0	0.863321	0.924035
HEREFORD	Holstein	HF3457_Bcell_ATAC	43464	39160	32	28524	28	0	1	1
HEREFORD	N'Dama	ND230_Bcell_ATAC	49826	46857	49	25271	43	0	1	1
HEREFORD	Nelore	Nelore2_Bcell_ATAC	59961	56717	803	34970	772	0	1	1
NDAMA	Holstein	HF3457_Bcell_ATAC	45679	41078	47	29602	32	0	1.04898	1.46875
NDAMA	N'Dama	ND230_Bcell_ATAC	51818	48779	77	25907	57	0	1.04102	1.57143
NDAMA	Nelore	Nelore2_Bcell_ATAC	57639	54814	869	35242	834	0	0.966447	1.08219
HEREFORD_unique	Holstein	HF3457_Bcell_ATAC	146177	145020	36	117089	36	0	1	1
HEREFORD_unique	N'Dama	ND230_Bcell_ATAC	205374	204361	322	154885	321	0	1	1
HEREFORD_unique	Nelore	Nelore2_Bcell_ATAC	73084	72463	2849	55329	2703	0	1	1
ARS-UCD1.2+_unique	Holstein	HF3457_Bcell_ATAC	149386	148426	39	119525	39	0	1.02349	1.08333
ARS-UCD1.2+_unique	N'Dama	ND230_Bcell_ATAC	210319	209480	320	158348	319	0	1.02505	0.993789
ARS-UCD1.2+_unique	Nelore	Nelore2_Bcell_ATAC	73751	73272	2873	55907	2725	0	1.01116	1.00842
