## Supplementary Table 13 for "A cattle graph genome incorporating global breed diversity"

### Sheet: Supplementary Table 13
Type	Sample ID	Sample ENA	Library	Base yield	Coverage (x)	Platform
WGS	Angus01	SAMN03387020	SRR2016763	30243902200	34.3773	Illumina HiSeq 2000
			SRR2016765	23263065800		Illumina HiSeq 2000
			SRR2016766	15033757200		Illumina HiSeq 2000
			SRR2016767	24278048000		Illumina HiSeq 2000
WGS	Angus32065	SAMN05788510	SRR4280084	50893456010	33.4193	Illumina HiSeq 2000
			SRR4280085	39338730967		Illumina HiSeq 2000
WGS	Angus34122	SAMN05788530	SRR4280168	47012045232	31.8545	Illumina HiSeq 2500
			SRR4280169	38995161038		Illumina HiSeq 2500
WGS	NDama_ND21	ERS4826976	ERS4826976	139358632563	51.6143	HiSeq X Ten
WGS	NDama_ND23	ERS4826977	ERR4352199	142322660295	52.7121	HiSeq X Ten
WGS	NDama_ND39	ERS4826978	ERR4352264	142976110300	52.9541	HiSeq X Ten
WGS	Sahiwal_3	ERS4818261	ERR4350687	125539224218	46.496	HiSeq X Ten
WGS	Sahiwal_6	ERS4818262	ERR4336349	120710854101	44.7077	HiSeq X Ten
WGS	Sahiwal_7	ERS4818263	ERR4336437	128921757833	47.7488	HiSeq X Ten
ATAC	HF3457_Bcell_ATAC	ERS4410317	ERR4056991			Illumina HiSeq 4000
ATAC			ERR4056986			Illumina HiSeq 4000
ATAC			ERR4056983			Illumina HiSeq 4000
ATAC			ERR4056981			Illumina HiSeq 4000
ATAC	ND230_Bcell_ATAC	ERS4410320	ERR4073675			Illumina NovaSeq 6000
ATAC	Nelore2_Bcell_ATAC	ERS4410324	ERR4329499			Illumina NovaSeq 6000
ATAC			ERR4329501			Illumina NovaSeq 6000
ATAC	HF3457_nucfree_ATAC					Illumina HiSeq 4000
WGS	Angus_SAMN05788481		E:SRR4279946			Illumina HiSeq 2500
WGS	Angus_SAMN05788481		E:SRR4279947			Illumina HiSeq 2500
WGS	Angus_SAMN05788481		E:SRR4279948			Illumina HiSeq 2500
WGS	Angus_SAMN05788481		E:SRR4279949			Illumina HiSeq 2500
WGS	Angus_SAMN05788480		E:SRR4279940			Illumina HiSeq 2500
WGS	Angus_SAMN05788480		E:SRR4279941			Illumina HiSeq 2500
WGS	Angus_SAMN05788480		E:SRR4279942			Illumina HiSeq 2500
WGS	Angus_SAMN05788480		E:SRR4279943			Illumina HiSeq 2500
WGS	Angus_SAMN05788480		E:SRR4279944			Illumina HiSeq 2500
WGS	Angus_SAMN05788480		E:SRR4279945			Illumina HiSeq 2500
WGS	Angus_SAMN05788482		E:SRR4279950			Illumina HiSeq 2500
WGS	Angus_SAMN05788482		E:SRR4279951			Illumina HiSeq 2500
WGS	Angus_SAMN05788482		E:SRR4279952			Illumina HiSeq 2500
WGS	Angus_SAMN05788482		E:SRR4279953			Illumina HiSeq 2500
